# High-fat diet-induced obesity differentially alters circadian gene expression across peripheral tissues

**DOI:** 10.64898/2026.05.08.721864

**Authors:** Shota Kawano, Ryusuke Kobayashi, Yuri Watanabe, Ryota Ueno, Takuma Fujimoto, Atsushi Sawada, Daisuke Sawamura, Mitsunori Miyazaki

## Abstract

Circadian rhythms regulate diverse physiological processes, including metabolism, and their disruption has been implicated in metabolic disorders such as obesity. However, the tissue-specific effects of obesity on peripheral circadian clocks remain incompletely understood. Here, we investigated the impact of high-fat diet (HFD)–induced obesity on circadian gene expression in skeletal muscle, liver, and white adipose tissue (WAT). Mice were fed either a regular diet (RD) or HFD for 6 weeks, followed by tissue collection at 4-hour intervals over a 24-hour period. Under RD conditions, key circadian regulators and their downstream targets exhibited robust 24-hour oscillations across all tissues. In contrast, HFD feeding induced distinct, tissue-specific alterations. In the liver, *Per2, Dbp*, and *Rev-erbα* showed phase-advanced expression patterns, whereas in WAT, rhythmic expression was markedly attenuated. Notably, skeletal muscle largely preserved circadian gene expression patterns, indicating relative resistance to HFD-induced circadian disruption. In addition, HFD feeding altered metabolic gene expression in adipose tissue, characterized by reduced *Pgc1α* expression and increased *Leptin* expression. Together, these findings demonstrate that HFD-induced obesity differentially disrupts peripheral circadian clocks in a tissue-specific manner and highlight skeletal muscle as a relatively resilient tissue. These results provide insight into how circadian dysregulation contributes to metabolic abnormalities in obesity.
