## Supplemental_Table1 for "High-fat diet-induced obesity differentially alters circadian gene expression across peripheral tissues"

CycID	JTK_pvalue	JTK_BH.Q	JTK_period	JTK_adjphase	JTK_amplitude	meta2d_Base	meta2d_AMP	meta2d_rAMP
Muscle_Bmal1_RD	6.51484369971765e-08	8.6864582662902e-07	24	0	0.3542539531012	0.5457734845	0.41978263510728	0.41978263510728
Muscle_Bmal1_HFD	0.00290735385063116	0.0044728520778941	24	0	0.368002556931144	0.801009359277778	0.421343474693487	0.421343474693487
Muscle_Per2_RD	9.20731054659626e-06	3.348112926035e-05	24	14	1.85093079478574	3.28630296433333	3.08949716601749	0.940113312603311
Muscle_Per2_HFD	0.0108583352047113	0.0155119074353018	24	12	2.1241958519752	3.86230079555556	2.2100821766954	0.572219071916563
Muscle_Nr1d1_RD	8.2130754399662e-07	5.47538362664413e-06	24	6	0.552425373922339	0.934316823277778	0.558314658514085	0.558314658514085
Muscle_Nr1d1_HFD	6.47348100079192e-06	2.58939240031677e-05	24	6	0.711474439766794	1.15301370655556	0.726486348460755	0.630076073103256
Muscle_Cry_RD	0.0646092696694062	0.0861456928925416	24	22	0.201716996350471	0.8279873575	0.156047808366183	0.156047808366183
Muscle_Cry_HFD	0.103297547821576	0.133287158479453	24	18	0.0628747611858511	1.02887910255556	0.321454678521185	0.312431924919796
Muscle_Dbp_RD	3.38876809465045e-06	1.69438404732522e-05	24	10	1.77608025819325	3.13865370094444	2.82610566615187	0.900419713491003
Muscle_Dbp_HFD	0.000942736797516209	0.00157122799586035	24	10	1.56793899167473	2.55001905933333	2.25543974100655	0.884479562123823
Muscle_Pgc1a_RD	0.0567846805680314	0.0783236973352157	24	14	0.070073864822586	1.07143640755556	0.11609449241583	0.108354067116961
Muscle_Pgc1a_HFD	0.240525297837667	0.291545815560808	24	2	0.147486592230102	1.29827246122222	0.126842990147604	0.0977013638787276
Liver_Bmal1_RD	6.27354088488542e-05	0.000139412019664121	24	0	0.47499373282264	0.525847406277778	0.576296881379311	0.576296881379311
Liver_Bmal1_HFD	3.38876809465045e-06	1.69438404732522e-05	24	22	0.312785225491496	0.389700378944445	0.315172566309543	0.315172566309543
Liver_Per2_RD	2.92079681522959e-05	7.7887915072789e-05	24	14	2.32570940946208	3.836013557	3.33734089361111	0.870002371999205
Liver_Per2_HFD	0.00202616369974563	0.00324186191959301	24	12	1.18800096018084	3.01965634227778	1.81724585890805	0.601805521199563
Liver_Nr1d1_RD	8.2130754399662e-07	5.47538362664413e-06	24	8	7.0716956526836	5.82131811127778	7.12567571555172	1.22406568054527
Liver_Nr1d1_HFD	8.2130754399662e-07	5.47538362664413e-06	24	6	3.80933672985011	4.25558005277778	3.51504796753014	0.825985629205997
Liver_Cry_RD	0.000167488149105796	0.000319025045915802	24	20	0.517413480162168	1.08921735044444	0.517765288344828	0.475355344030793
Liver_Cry_HFD	0.000103646528541487	0.000218203217982077	24	18	0.49610256588312	0.821056676666667	0.324164320675932	0.324164320675932
Liver_Dbp_RD	1.19411400924006e-05	3.9803800308002e-05	24	12	30.7965833370434	35.714065016	47.6976993763985	1.33554383560174
Liver_Dbp_HFD	6.51484369971765e-08	8.6864582662902e-07	24	8	42.9529946085855	34.0983283096111	46.642886842749	1.36789365212376
Liver_Pgc1a_RD	0.749267486277728	0.856305698603118	24	14	0.063690514923967	1.17177526461111	0.351507268139331	0.299978399233397
Liver_Pgc1a_HFD	0.176851105389708	0.221063881737135	24	8	0.27507472587607	1.37837080122222	0.272619779298851	0.197784064387547
WAT_Bmal1_RD	4.93112454772119e-06	2.1916109100983e-05	24	0	0.492820589155212	0.524838426333334	0.535368111519157	0.535368111519157
WAT_Bmal1_HFD	0.000628333413785095	0.00114242438870017	24	2	0.355088944386405	0.498178235444444	0.418163819683234	0.418163819683234
WAT_Per2_RD	2.92079681522959e-05	7.7887915072789e-05	24	14	1.07081029293685	2.10916417938889	1.49373123311509	0.708210033013116
WAT_Per2_HFD	0.0057556883767493	0.0085269457433323	24	14	0.536550064423591	1.42828494966667	0.536462989551975	0.37559941360243
WAT_Nr1d1_RD	2.27363672741824e-09	9.09454690967296e-08	24	8	2.49613464113329	2.61896704988889	3.19522501499234	1.22003253730431
WAT_Nr1d1_HFD	1.66421463690371e-05	5.12066042124219e-05	24	10	1.02251469330663	1.33051220561111	0.861492580921684	0.647489423463046
WAT_Cry_RD	3.70727836589181e-05	8.72300791974544e-05	24	20	0.423675795467961	0.904228251944445	0.359566043199234	0.359566043199234
WAT_Cry_HFD	0.000785535105650652	0.00136614800982722	24	20	0.254365163488014	0.881500616055556	0.299646976496169	0.299646976496169
WAT_Dbp_RD	3.70727836589181e-05	8.72300791974544e-05	24	12	5.62896822644094	5.73407674972222	6.92950697094253	1.20847823867691
WAT_Dbp_HFD	0.000167488149105796	0.000319025045915802	24	14	2.31868356183598	2.79041713344444	2.83686590847867	1.01664581774442
WAT_Pgc1a_RD	1	1	24	22	0.0815885931728604	0.807949647444445	0.00117164971400669	0.00117164971400669
WAT_Pgc1a_HFD	1	1	24	10	0.0192392879858565	0.368886240055556	0.00540889627817344	0.00540889627817344
WAT_Adiponectin_RD	1	1	24	6	0.250328203900087	0.827639964111111	0.0418229360253719	0.0418229360253719
WAT_Adiponectin_HFD	1	1	24	6	0.0961618723071774	0.767579885166667	0.112049853563677	0.112049853563677
WAT_Leptin_RD	0.81080816080803	0.900897956453366	24	22	0.251913161829806	0.948142806	0.167929738009009	0.167929738009009
WAT_Leptin_HFD	0.291789947316339	0.343282290960399	24	18	0.304931182583463	3.36601350611111	1.26314587475182	0.375264648361788
